# The Myc-Like Mlx Network Impacts Aging and Metabolism

**DOI:** 10.1101/2023.11.26.568749

**Authors:** Huabo Wang, Taylor Stevens, Jie Lu, Alexander Roberts, Clinton Van’t Land, Radhika Muzumdar, Zhenwei Gong, Jerry Vockley, Edward V. Prochownik

## Abstract

The “Mlx” and “Myc” Networks share many common gene targets. Just as Myc’s activity depends upon its heterodimerization with Max, the Mlx Network requires that the Max-like factor Mlx associate with the Myc-like factors MondoA or ChREBP. We show here that body-wide *Mlx* inactivation, like that of *Myc,* accelerates numerous aging-related phenotypes pertaining to body habitus and metabolism. The deregulation of numerous aging-related Myc target gene sets is also accelerated. Among other functions, these gene sets often regulate ribosomal and mitochondrial structure and function, genomic stability and aging. Whereas “*Myc*KO” mice have an extended lifespan because of a lower cancer incidence, “*Mlx*KO” mice have normal lifespans and a somewhat higher cancer incidence. Like Myc, Mlx, MondoA and ChREBP expression and that of their target genes, deteriorate with age in both mice and humans, underscoring the importance of life-long and balanced cross-talk between the two Networks to maintain normal aging.

**Teaser:** Inactivation of the Myc-like “Mlx Network” in mice leads to phenotypic and molecular signs of premature aging and a cancer predisposition.
