## Supplemental File 7 for "The Myc-Like Mlx Network Impacts Aging and Metabolism"

tissue	GEO_ID	treat	simpleID	treat2
Liver	GSE109345	Standard	GSM2940129_chow_00wk-466_TAATGCGCTAATCTTA_L001_R1_001_AHBGVJADXX	NFD
Liver	GSE109345	Standard	GSM2940130_chow_00wk-468_AGCGATAGTAATCTTA_L001_R1_001_BHBGWEADXX	NFD
Liver	GSE109345	Standard	GSM2940131_chow_00wk-471_TCCGGAGAAGGCGAAG_L001_R1_001_AHBH1MADXX	NFD
Liver	GSE109345	Standard	GSM2940132_chow_12wk-472_TCCGCGAATAATCTTA_L001_R1_001_BHBGWEADXX	NFD
Liver	GSE109345	Standard	GSM2940133_chow_12wk-473_ATTCAGAAGTACTGAC_L001_R1_001_BHBGU0ADXX	NFD
Liver	GSE109345	Standard	GSM2940134_chow_06wk-474_CGCTCATTCAGGACGT_L001_R1_001_AHBH1MADXX	NFD
Liver	GSE109345	Standard	GSM2940135_chow_12wk-475_ATTACTCGATAGAGGC_L001_R1_001_AHBH1MADXX	NFD
Liver	GSE109345	Standard	GSM2940136_chow_06wk-476_CTGAAGCTCCTATCCT_L001_R1_001_AHBGVJADXX	NFD
Liver	GSE109345	Standard	GSM2940137_chow_06wk-477_CGGCTATGATAGAGGC_L001_R1_001_AHBGVJADXX	NFD
Liver	GSE109345	Standard	GSM2940147_chow_24wk-490_CTGAAGCTGTACTGAC_L001_R1_001_AHBGVJADXX	NFD
Liver	GSE109345	Standard	GSM2940148_chow_24wk-495_GAATTCGTTATAGCCT_L001_R1_001_BHBGU0ADXX	NFD
Liver	GSE109345	Standard	GSM2940161_chow_18wk-524_TCTCGCGCTAATCTTA_L001_R1_001_BHBGWEADXX	NFD
Liver	GSE109345	Standard	GSM2940162_chow_18wk-525_ATTCAGAACCTATCCT_L001_R1_001_BHBGU0ADXX	NFD
Liver	GSE109345	Standard	GSM2940171_chow_24wk-546_GAGATTCCCAGGACGT_L001_R1_001_BHBGU0ADXX	NFD
Liver	GSE109345	Standard	GSM2940183_chow_24wk-562_TCCGCGAATATAGCCT_L001_R1_001_BHBGWEADXX	NFD
Liver	GSE109345	Standard	GSM2940184_chow_24wk-563_GAATTCGTCAGGACGT_L001_R1_001_BHBGU0ADXX	NFD
Liver	GSE109345	Standard	GSM2940185_chow_00wk-564_CTGAAGCTCAGGACGT_L001_R1_001_AHBGVJADXX	NFD
Liver	GSE109345	Standard	GSM2940186_chow_24wk-565_ATTACTCGGGCTCTGA_L001_R1_001_AHBH1MADXX	NFD
Liver	GSE109345	Standard	GSM2940192_chow_06wk-574_TCCGGAGATAATCTTA_L001_R1_001_AHBH1MADXX	NFD
Liver	GSE109345	Standard	GSM2940193_chow_06wk-575_CTGAAGCTGGCTCTGA_L001_R1_001_AHBGVJADXX	NFD
Liver	GSE109345	Standard	GSM2940194_chow_12wk-576_CGCTCATTAGGCGAAG_L001_R1_001_AHBH1MADXX	NFD
Liver	GSE109345	Standard	GSM2940195_chow_06wk-577_CTGAAGCTTATAGCCT_L001_R1_001_AHBGVJADXX	NFD
Liver	GSE109345	Standard	GSM2940196_chow_12wk-578_TAATGCGCAGGCGAAG_L001_R1_001_AHBGVJADXX	NFD
Liver	GSE109345	Standard	GSM2940197_chow_12wk-579_ATTCAGAAATAGAGGC_L001_R1_001_BHBGU0ADXX	NFD
Liver	GSE109345	Standard	GSM2940198_chow_00wk-581_TAATGCGCGGCTCTGA_L001_R1_001_AHBGVJADXX	NFD
Liver	GSE109345	Standard	GSM2940202_chow_18wk-596_CGCTCATTGTACTGAC_L001_R1_001_AHBH1MADXX	NFD
Liver	GSE109345	Standard	GSM2940203_chow_18wk-597_CTGAAGCTATAGAGGC_L001_R1_001_AHBGVJADXX	NFD
Liver	GSE109345	Standard	GSM2940204_chow_18wk-598_ATTACTCGGTACTGAC_L001_R1_001_AHBH1MADXX	NFD
Liver	GSE109345	Standard	GSM2940205_chow_18wk-599_TAATGCGCTATAGCCT_L001_R1_001_AHBGVJADXX	NFD
Liver	GSE109345	Standard	GSM2940206_chow_00wk-600_TCTCGCGCATAGAGGC_L001_R1_001_BHBGWEADXX	NFD
Liver	GSE109345	HFD	GSM2940138_HFD_06wk-478_TCTCGCGCAGGCGAAG_L001_R1_001_BHBGWEADXX	LC_HFD
Liver	GSE109345	HFD	GSM2940139_HFD_06wk-480_CGGCTATGCCTATCCT_L001_R1_001_AHBGVJADXX	LC_HFD
Liver	GSE109345	HFD	GSM2940140_HFD_06wk-481_TCCGCGAACAGGACGT_L001_R1_001_BHBGWEADXX	LC_HFD
Liver	GSE109345	HFD	GSM2940141_HFD_06wk-482_CGCTCATTTATAGCCT_L001_R1_001_AHBH1MADXX	LC_HFD
Liver	GSE109345	HFD	GSM2940142_HFD_18wk-484_TCTCGCGCGTACTGAC_L001_R1_001_BHBGWEADXX	LC_HFD
Liver	GSE109345	HFD	GSM2940143_HFD_12wk-485_GAGATTCCCCTATCCT_L001_R1_001_BHBGU0ADXX	LC_HFD
Liver	GSE109345	HFD	GSM2940144_HFD_12wk-486_GAGATTCCTATAGCCT_L001_R1_001_BHBGU0ADXX	LC_HFD
Liver	GSE109345	HFD	GSM2940145_HFD_18wk-487_TCCGCGAAAGGCGAAG_L001_R1_001_BHBGWEADXX	LC_HFD
Liver	GSE109345	HFD	GSM2940146_HFD_12wk-489_ATTACTCGTAATCTTA_L001_R1_001_AHBH1MADXX	LC_HFD
Liver	GSE109345	HFD	GSM2940149_HFD_06wk-496_AGCGATAGCAGGACGT_L001_R1_001_BHBGWEADXX	LC_HFD
Liver	GSE109345	HFD	GSM2940150_HFD_06wk-497_GAGATTCCAGGCGAAG_L001_R1_001_BHBGU0ADXX	LC_HFD
Liver	GSE109345	HFD	GSM2940151_HFD_06wk-499_GAATTCGTCCTATCCT_L001_R1_001_BHBGU0ADXX	LC_HFD
Liver	GSE109345	HFD	GSM2940152_HFD_06wk-500_ATTCAGAAGGCTCTGA_L001_R1_001_BHBGU0ADXX	LC_HFD
Liver	GSE109345	HFD	GSM2940153_HFD_06wk-503_ATTCAGAACAGGACGT_L001_R1_001_BHBGU0ADXX	LC_HFD
Liver	GSE109345	HFD	GSM2940154_HFD_06wk-505_GAATTCGTAGGCGAAG_L001_R1_001_BHBGU0ADXX	LC_HFD
Liver	GSE109345	HFD	GSM2940155_HFD_06wk-506_CGGCTATGTATAGCCT_L001_R1_001_AHBGVJADXX	LC_HFD
Liver	GSE109345	HFD	GSM2940156_HFD_06wk-507_CGGCTATGCAGGACGT_L001_R1_001_BHCVWHADXX	LC_HFD
Liver	GSE109345	HFD	GSM2940157_HFD_12wk-515_ATTCAGAATATAGCCT_L001_R1_001_BHBGU0ADXX	LC_HFD
Liver	GSE109345	HFD	GSM2940158_HFD_12wk-516_TAATGCGCATAGAGGC_L001_R1_001_AHBGVJADXX	LC_HFD
Liver	GSE109345	HFD	GSM2940159_HFD_12wk-518_TCTCGCGCTATAGCCT_L001_R1_001_BHBGWEADXX	LC_HFD
Liver	GSE109345	HFD	GSM2940160_HFD_12wk-519_AGCGATAGTATAGCCT_L001_R1_001_BHBGWEADXX	LC_HFD
Liver	GSE109345	HFD	GSM2940163_HFD_18wk-532_TCCGGAGATATAGCCT_L001_R1_001_AHBH1MADXX	LC_HFD
Liver	GSE109345	HFD	GSM2940164_HFD_18wk-533_TAATGCGCCCTATCCT_L001_R1_001_AHBGVJADXX	LC_HFD
Liver	GSE109345	HFD	GSM2940165_HFD_18wk-535_GAGATTCCATAGAGGC_L001_R1_001_BHBGU0ADXX	LC_HFD
Liver	GSE109345	HFD	GSM2940166_HFD_18wk-536_AGCGATAGGGCTCTGA_L001_R1_001_BHBGWEADXX	LC_HFD
Liver	GSE109345	HFD	GSM2940167_HFD_18wk-537_TCCGGAGAATAGAGGC_L001_R1_001_AHBH1MADXX	LC_HFD
Liver	GSE109345	HFD	GSM2940168_HFD_12wk-539_GAGATTCCTAATCTTA_L001_R1_001_BHBGU0ADXX	LC_HFD
Liver	GSE109345	HFD	GSM2940169_HFD_12wk-540_GAATTCGTTAATCTTA_L001_R1_001_BHBGU0ADXX	LC_HFD
Liver	GSE109345	HFD	GSM2940170_HFD_12wk-541_CGCTCATTCCTATCCT_L001_R1_001_AHBH1MADXX	LC_HFD
Liver	GSE109345	HFD	GSM2940172_HFD_12wk-548_TCCGGAGAGGCTCTGA_L001_R1_001_AHBH1MADXX	LC_HFD
Liver	GSE109345	HFD	GSM2940173_HFD_12wk-549_ATTCAGAAAGGCGAAG_L001_R1_001_BHBGU0ADXX	LC_HFD
Liver	GSE109345	HFD	GSM2940174_HFD_24wk-550_GAGATTCCGTACTGAC_L001_R1_001_BHBGU0ADXX	LC_HFD
Liver	GSE109345	HFD	GSM2940175_HFD_24wk-551_CGGCTATGGTACTGAC_L001_R1_001_AHBGVJADXX	LC_HFD
Liver	GSE109345	HFD	GSM2940176_HFD_24wk-552_ATTCAGAATAATCTTA_L001_R1_001_BHBGU0ADXX	LC_HFD
Liver	GSE109345	HFD	GSM2940177_HFD_24wk-553_ATTACTCGTATAGCCT_L001_R1_001_AHBH1MADXX	LC_HFD
Liver	GSE109345	HFD	GSM2940178_HFD_24wk-556_CGCTCATTATAGAGGC_L001_R1_001_AHBH1MADXX	LC_HFD
Liver	GSE109345	HFD	GSM2940179_HFD_24wk-557_GAATTCGTGTACTGAC_L001_R1_001_BHBGU0ADXX	LC_HFD
Liver	GSE109345	HFD	GSM2940180_HFD_24wk-558_TCCGGAGAGTACTGAC_L001_R1_001_AHBH1MADXX	LC_HFD
Liver	GSE109345	HFD	GSM2940181_HFD_24wk-560_TCTCGCGCCCTATCCT_L001_R1_001_BHBGWEADXX	LC_HFD
Liver	GSE109345	HFD	GSM2940182_HFD_24wk-561_AGCGATAGATAGAGGC_L001_R1_001_BHBGWEADXX	LC_HFD
Liver	GSE109345	HFD	GSM2940187_HFD_18wk-568_TCCGCGAACCTATCCT_L001_R1_001_BHBGWEADXX	LC_HFD
Liver	GSE109345	HFD	GSM2940188_HFD_18wk-569_TCCGCGAAATAGAGGC_L001_R1_001_BHBGWEADXX	LC_HFD
Liver	GSE109345	HFD	GSM2940189_HFD_18wk-570_CGGCTATGGGCTCTGA_L001_R1_001_AHBGVJADXX	LC_HFD
Liver	GSE109345	HFD	GSM2940190_HFD_18wk-571_CGCTCATTTAATCTTA_L001_R1_001_AHBH1MADXX	LC_HFD
Liver	GSE109345	HFD	GSM2940191_HFD_18wk-572_TCCGGAGACAGGACGT_L001_R1_001_AHBH1MADXX	LC_HFD
Liver	GSE109345	HFD	GSM2940199_HFD_24wk-583_TCCGGAGACCTATCCT_L001_R1_001_AHBH1MADXX	LC_HFD
Liver	GSE109345	HFD	GSM2940200_HFD_24wk-585_CTGAAGCTTAATCTTA_L001_R1_001_BHCVWHADXX	LC_HFD
Liver	GSE109345	HFD	GSM2940201_HFD_24wk-586_TAATGCGCCAGGACGT_L001_R1_001_BHCVWHADXX	LC_HFD
Liver	GSE116463	Standard	L_1 - L505	NFD
Liver	GSE116463	Standard	L_1 - L513	NFD
Liver	GSE116463	Standard	L_1 - L518	NFD
Liver	GSE116463	Standard	L_1 - L540	NFD
Liver	GSE116463	Standard	L_1 - L587	NFD
Liver	GSE116463	HFD	LL_3 - 1244_S10	LC_HFD
Liver	GSE116463	HFD	LL_3 - 1253_S4	LC_HFD
Liver	GSE116463	HFD	LL_3 - 1257_S1	LC_HFD
Liver	GSE116463	HFD	LL_3 - 1502_S2	LC_HFD
Liver	GSE116463	HFD	LL_3 - 1514_S3	LC_HFD
Liver	GSE116463	HFD	ML_6 - 1835_S6	MC_HFD
Liver	GSE116463	HFD	ML_6 - 1838_S5	MC_HFD
Liver	GSE116463	HFD	ML_6 - 1845_S8	MC_HFD
Liver	GSE116463	HFD	ML_6 - 1854_S7	MC_HFD
Liver	GSE116463	HFD	ML_6 - 782_S10	MC_HFD
Liver	GSE126204	Standard	CD729_S57.counts	NFD
Liver	GSE126204	Standard	CD732_S58.counts	NFD
Liver	GSE126204	Standard	CD735_S59.counts	NFD
Liver	GSE126204	HFD	NASHD741_S60.counts	LC_HFD
Liver	GSE126204	HFD	NASHD748_S61.counts	LC_HFD
Liver	GSE126204	HFD	NASHD750_S62.counts	LC_HFD
Liver	GSE129306	Standard	GSM3704311_Chow-103022-001-001	NFD
Liver	GSE129306	Standard	GSM3704312_Chow-103022-001-002	NFD
Liver	GSE129306	Standard	GSM3704313_Chow-103022-001-003	NFD
Liver	GSE129306	Standard	GSM3704314_Chow-103022-001-004	NFD
Liver	GSE129306	Standard	GSM3704315_Chow-103022-001-005	NFD
Liver	GSE129306	Standard	GSM3704316_Chow-103022-001-006	NFD
Liver	GSE129306	Standard	GSM3704317_Chow-103022-001-007	NFD
Liver	GSE129306	Standard	GSM3704318_Chow-103022-001-008	NFD
Liver	GSE129306	HFD	GSM3704319_HFD-103022-001-009	LC_HFD
Liver	GSE129306	HFD	GSM3704320_HFD-103022-001-010	LC_HFD
Liver	GSE129306	HFD	GSM3704321_HFD-103022-001-011	LC_HFD
Liver	GSE129306	HFD	GSM3704322_HFD-103022-001-012	LC_HFD
Liver	GSE129306	HFD	GSM3704323_HFD-103022-001-013	LC_HFD
Liver	GSE129306	HFD	GSM3704324_HFD-103022-001-014	LC_HFD
Liver	GSE129306	HFD	GSM3704325_HFD-103022-001-015	LC_HFD
Liver	GSE129306	HFD	GSM3704326_HFD-103022-001-016	LC_HFD
Liver	GSE149863	Standard	CC003_F_Ctr-1	NFD
Liver	GSE149863	Standard	CC003_F_Ctr-2	NFD
Liver	GSE149863	Standard	CC003_F_Ctr-3	NFD
Liver	GSE149863	Standard	CC003_M_Ctr-1	NFD
Liver	GSE149863	Standard	CC003_M_Ctr-2	NFD
Liver	GSE149863	Standard	CC003_M_Ctr-3	NFD
Liver	GSE149863	Standard	CC011_F_Ctr-1	NFD
Liver	GSE149863	Standard	CC011_F_Ctr-2	NFD
Liver	GSE149863	Standard	CC011_F_Ctr-3	NFD
Liver	GSE149863	Standard	CC011_M_Ctr-1	NFD
Liver	GSE149863	Standard	CC011_M_Ctr-2	NFD
Liver	GSE149863	Standard	CC011_M_Ctr-3	NFD
Liver	GSE149863	Standard	CC013_F_Ctr-1	NFD
Liver	GSE149863	Standard	CC013_F_Ctr-2	NFD
Liver	GSE149863	Standard	CC013_F_Ctr-3	NFD
Liver	GSE149863	Standard	CC013_M_Ctr-1	NFD
Liver	GSE149863	Standard	CC013_M_Ctr-2	NFD
Liver	GSE149863	Standard	CC013_M_Ctr-3	NFD
Liver	GSE149863	Standard	CC019_F_Ctr-1	NFD
Liver	GSE149863	Standard	CC019_F_Ctr-2	NFD
Liver	GSE149863	Standard	CC019_F_Ctr-3	NFD
Liver	GSE149863	Standard	CC019_M_Ctr-1	NFD
Liver	GSE149863	Standard	CC019_M_Ctr-2	NFD
Liver	GSE149863	Standard	CC019_M_Ctr-3	NFD
Liver	GSE149863	Standard	CC032_F_Ctr-1	NFD
Liver	GSE149863	Standard	CC032_F_Ctr-2	NFD
Liver	GSE149863	Standard	CC032_F_Ctr-3	NFD
Liver	GSE149863	Standard	CC032_M_Ctr-1	NFD
Liver	GSE149863	Standard	CC032_M_Ctr-2	NFD
Liver	GSE149863	Standard	CC032_M_Ctr-3	NFD
Liver	GSE149863	Standard	CC040_F_Ctr-1	NFD
Liver	GSE149863	Standard	CC040_F_Ctr-2	NFD
Liver	GSE149863	Standard	CC040_F_Ctr-3	NFD
Liver	GSE149863	Standard	CC040_M_Ctr-1	NFD
Liver	GSE149863	Standard	CC040_M_Ctr-2	NFD
Liver	GSE149863	Standard	CC040_M_Ctr-3	NFD
Liver	GSE149863	Standard	CC041_F_Ctr-1	NFD
Liver	GSE149863	Standard	CC041_F_Ctr-2	NFD
Liver	GSE149863	Standard	CC041_F_Ctr-3	NFD
Liver	GSE149863	Standard	CC041_M_Ctr-1	NFD
Liver	GSE149863	Standard	CC041_M_Ctr-2	NFD
Liver	GSE149863	Standard	CC041_M_Ctr-3	NFD
Liver	GSE149863	Standard	CC042_F_Ctr-1	NFD
Liver	GSE149863	Standard	CC042_F_Ctr-2	NFD
Liver	GSE149863	Standard	CC042_F_Ctr-3	NFD
Liver	GSE149863	Standard	CC042_M_Ctr-1	NFD
Liver	GSE149863	Standard	CC042_M_Ctr-2	NFD
Liver	GSE149863	Standard	CC042_M_Ctr-3	NFD
Liver	GSE149863	Standard	CC043_F_Ctr-1	NFD
Liver	GSE149863	Standard	CC043_F_Ctr-2	NFD
Liver	GSE149863	Standard	CC043_F_Ctr-3	NFD
Liver	GSE149863	Standard	CC043_M_Ctr-1	NFD
Liver	GSE149863	Standard	CC043_M_Ctr-2	NFD
Liver	GSE149863	Standard	CC043_M_Ctr-3	NFD
Liver	GSE149863	Standard	CC060_F_Ctr-1	NFD
Liver	GSE149863	Standard	CC060_F_Ctr-2	NFD
Liver	GSE149863	Standard	CC060_F_Ctr-3	NFD
Liver	GSE149863	Standard	CC060_M_Ctr-1	NFD
Liver	GSE149863	Standard	CC060_M_Ctr-2	NFD
Liver	GSE149863	Standard	CC060_M_Ctr-3	NFD
Liver	GSE149863	HFD	CC003_F_HFD-1	LC_HFD
Liver	GSE149863	HFD	CC003_F_HFD-2	LC_HFD
Liver	GSE149863	HFD	CC003_F_HFD-3	LC_HFD
Liver	GSE149863	HFD	CC003_M_HFD-1	LC_HFD
Liver	GSE149863	HFD	CC003_M_HFD-2	LC_HFD
Liver	GSE149863	HFD	CC003_M_HFD-3	LC_HFD
Liver	GSE149863	HFD	CC011_F_HFD-1	LC_HFD
Liver	GSE149863	HFD	CC011_F_HFD-2	LC_HFD
Liver	GSE149863	HFD	CC011_F_HFD-3	LC_HFD
Liver	GSE149863	HFD	CC011_M_HFD-1	LC_HFD
Liver	GSE149863	HFD	CC011_M_HFD-2	LC_HFD
Liver	GSE149863	HFD	CC011_M_HFD-3	LC_HFD
Liver	GSE149863	HFD	CC013_F_HFD-1	LC_HFD
Liver	GSE149863	HFD	CC013_F_HFD-2	LC_HFD
Liver	GSE149863	HFD	CC013_F_HFD-3	LC_HFD
Liver	GSE149863	HFD	CC013_M_HFD-1	LC_HFD
Liver	GSE149863	HFD	CC013_M_HFD-2	LC_HFD
Liver	GSE149863	HFD	CC013_M_HFD-3	LC_HFD
Liver	GSE149863	HFD	CC019_F_HFD-1	LC_HFD
Liver	GSE149863	HFD	CC019_F_HFD-2	LC_HFD
Liver	GSE149863	HFD	CC019_F_HFD-3	LC_HFD
Liver	GSE149863	HFD	CC019_M_HFD-1	LC_HFD
Liver	GSE149863	HFD	CC019_M_HFD-2	LC_HFD
Liver	GSE149863	HFD	CC019_M_HFD-3	LC_HFD
Liver	GSE149863	HFD	CC032_F_HFD-1	LC_HFD
Liver	GSE149863	HFD	CC032_F_HFD-2	LC_HFD
Liver	GSE149863	HFD	CC032_F_HFD-3	LC_HFD
Liver	GSE149863	HFD	CC032_M_HFD-1	LC_HFD
Liver	GSE149863	HFD	CC032_M_HFD-2	LC_HFD
Liver	GSE149863	HFD	CC032_M_HFD-3	LC_HFD
Liver	GSE149863	HFD	CC040_F_HFD-1	LC_HFD
Liver	GSE149863	HFD	CC040_F_HFD-2	LC_HFD
Liver	GSE149863	HFD	CC040_F_HFD-3	LC_HFD
Liver	GSE149863	HFD	CC040_M_HFD-1	LC_HFD
Liver	GSE149863	HFD	CC040_M_HFD-2	LC_HFD
Liver	GSE149863	HFD	CC040_M_HFD-3	LC_HFD
Liver	GSE149863	HFD	CC041_F_HFD-1	LC_HFD
Liver	GSE149863	HFD	CC041_F_HFD-2	LC_HFD
Liver	GSE149863	HFD	CC041_F_HFD-3	LC_HFD
Liver	GSE149863	HFD	CC041_M_HFD-1	LC_HFD
Liver	GSE149863	HFD	CC041_M_HFD-2	LC_HFD
Liver	GSE149863	HFD	CC041_M_HFD-3	LC_HFD
Liver	GSE149863	HFD	CC042_F_HFD-1	LC_HFD
Liver	GSE149863	HFD	CC042_F_HFD-2	LC_HFD
Liver	GSE149863	HFD	CC042_F_HFD-3	LC_HFD
Liver	GSE149863	HFD	CC042_M_HFD-1	LC_HFD
Liver	GSE149863	HFD	CC042_M_HFD-2	LC_HFD
Liver	GSE149863	HFD	CC042_M_HFD-3	LC_HFD
Liver	GSE149863	HFD	CC043_F_HFD-1	LC_HFD
Liver	GSE149863	HFD	CC043_F_HFD-2	LC_HFD
Liver	GSE149863	HFD	CC043_F_HFD-3	LC_HFD
Liver	GSE149863	HFD	CC043_M_HFD-1	LC_HFD
Liver	GSE149863	HFD	CC043_M_HFD-2	LC_HFD
Liver	GSE149863	HFD	CC043_M_HFD-3	LC_HFD
Liver	GSE149863	HFD	CC060_F_HFD-1	LC_HFD
Liver	GSE149863	HFD	CC060_F_HFD-2	LC_HFD
Liver	GSE149863	HFD	CC060_F_HFD-3	LC_HFD
Liver	GSE149863	HFD	CC060_M_HFD-1	LC_HFD
Liver	GSE149863	HFD	CC060_M_HFD-2	LC_HFD
Liver	GSE149863	HFD	CC060_M_HFD-3	LC_HFD
Liver	GSE74804	Standard	L_ND_1	NFD
Liver	GSE74804	Standard	L_ND_2	NFD
Liver	GSE74804	Standard	L_ND_3	NFD
Liver	GSE74804	HFD	L_HP_1	LC_HFD
Liver	GSE74804	HFD	L_HP_2	LC_HFD
Liver	GSE74804	HFD	L_HP_3	LC_HFD
Adipose tissue	GSE111412	Standard	ND1	NFD
Adipose tissue	GSE111412	Standard	ND2	NFD
Adipose tissue	GSE111412	Standard	ND3	NFD
Adipose tissue	GSE111412	HFD	HFD1	LC_HFD
Adipose tissue	GSE111412	HFD	HFD2	LC_HFD
Adipose tissue	GSE111412	HFD	HFD3	LC_HFD
Adipose tissue	GSE112999	Standard	GSM3093046_LFD_EWAT	NFD
Adipose tissue	GSE112999	Standard	GSM3093047_LFD_EWAT	NFD
Adipose tissue	GSE112999	Standard	GSM3093048_LFD_EWAT	NFD
Adipose tissue	GSE112999	Standard	GSM3093052_LFD_IWAT	NFD
Adipose tissue	GSE112999	Standard	GSM3093053_LFD_IWAT	NFD
Adipose tissue	GSE112999	Standard	GSM3093054_LFD_IWAT	NFD
Adipose tissue	GSE112999	Standard	GSM3093058_LFD_RWAT	NFD
Adipose tissue	GSE112999	Standard	GSM3093059_LFD_RWAT	NFD
Adipose tissue	GSE112999	Standard	GSM3093060_LFD_RWAT	NFD
Adipose tissue	GSE112999	HFD	GSM3093043_HFD_EWAT	LC_HFD
Adipose tissue	GSE112999	HFD	GSM3093044_HFD_EWAT	LC_HFD
Adipose tissue	GSE112999	HFD	GSM3093045_HFD_EWAT	LC_HFD
Adipose tissue	GSE112999	HFD	GSM3093049_HFD_IWAT	LC_HFD
Adipose tissue	GSE112999	HFD	GSM3093050_HFD_IWAT	LC_HFD
Adipose tissue	GSE112999	HFD	GSM3093051_HFD_IWAT	LC_HFD
Adipose tissue	GSE112999	HFD	GSM3093055_HFD_RWAT	LC_HFD
Adipose tissue	GSE112999	HFD	GSM3093056_HFD_RWAT	LC_HFD
Adipose tissue	GSE112999	HFD	GSM3093057_HFD_RWAT	LC_HFD
Adipose tissue	GSE74804	Standard	e_ND_1	NFD
Adipose tissue	GSE74804	Standard	e_ND_2	NFD
Adipose tissue	GSE74804	Standard	e_ND_3	NFD
Adipose tissue	GSE74804	HFD	e_HP_1	LC_HFD
Adipose tissue	GSE74804	HFD	e_HP_2	LC_HFD
Adipose tissue	GSE74804	HFD	e_HP_3	LC_HFD
Adipose tissue	GSE80162	Standard	NFD_GSM2113666	NFD
Adipose tissue	GSE80162	Standard	NFD_GSM2113667	NFD
Adipose tissue	GSE80162	Standard	NFD_GSM2113668	NFD
Adipose tissue	GSE80162	Standard	NFD_GSM2113672	NFD
Adipose tissue	GSE80162	Standard	NFD_GSM2113673	NFD
Adipose tissue	GSE80162	Standard	NFD_GSM2113674	NFD
Adipose tissue	GSE80162	Standard	NFD_GSM2113678	NFD
Adipose tissue	GSE80162	Standard	NFD_GSM2113679	NFD
Adipose tissue	GSE80162	Standard	NFD_GSM2113680	NFD
Adipose tissue	GSE80162	Standard	NFD_GSM2113684	NFD
Adipose tissue	GSE80162	Standard	NFD_GSM2113685	NFD
Adipose tissue	GSE80162	Standard	NFD_GSM2113686	NFD
Adipose tissue	GSE80162	HFD	HFD_GSM2113669	LC_HFD
Adipose tissue	GSE80162	HFD	HFD_GSM2113670	LC_HFD
Adipose tissue	GSE80162	HFD	HFD_GSM2113671	LC_HFD
Adipose tissue	GSE80162	HFD	HFD_GSM2113675	LC_HFD
Adipose tissue	GSE80162	HFD	HFD_GSM2113676	LC_HFD
Adipose tissue	GSE80162	HFD	HFD_GSM2113677	LC_HFD
Adipose tissue	GSE80162	HFD	HFD_GSM2113681	LC_HFD
Adipose tissue	GSE80162	HFD	HFD_GSM2113682	LC_HFD
Adipose tissue	GSE80162	HFD	HFD_GSM2113683	LC_HFD
Adipose tissue	GSE80162	HFD	HFD_GSM2113687	LC_HFD
Adipose tissue	GSE80162	HFD	HFD_GSM2113688	LC_HFD
Adipose tissue	GSE80162	HFD	HFD_GSM2113689	LC_HFD
Adipose tissue	GSE91067	Standard	GSM2420432_eWAT_B6_LFD_control_1	NFD
Adipose tissue	GSE91067	Standard	GSM2420433_eWAT_B6_LFD_control_2	NFD
Adipose tissue	GSE91067	Standard	GSM2420434_eWAT_B6_LFD_control_3	NFD
Adipose tissue	GSE91067	Standard	GSM2420435_eWAT_B6_LFD_control_4	NFD
Adipose tissue	GSE91067	Standard	GSM2420444_iWAT_B6_LFD_control_1	NFD
Adipose tissue	GSE91067	Standard	GSM2420445_iWAT_B6_LFD_control_2	NFD
Adipose tissue	GSE91067	Standard	GSM2420446_iWAT_B6_LFD_control_3	NFD
Adipose tissue	GSE91067	Standard	GSM2420447_iWAT_B6_LFD_control_4	NFD
Adipose tissue	GSE91067	Standard	GSM2420468_eWAT_129_LFD_control_1	NFD
Adipose tissue	GSE91067	Standard	GSM2420469_eWAT_129_LFD_control_2	NFD
Adipose tissue	GSE91067	Standard	GSM2420470_eWAT_129_LFD_control_3	NFD
Adipose tissue	GSE91067	Standard	GSM2420471_eWAT_129_LFD_control_4	NFD
Adipose tissue	GSE91067	Standard	GSM2420476_iWAT_F1_LFD_control_1	NFD
Adipose tissue	GSE91067	Standard	GSM2420477_iWAT_F1_LFD_control_2	NFD
Adipose tissue	GSE91067	Standard	GSM2420478_iWAT_F1_LFD_control_3	NFD
Adipose tissue	GSE91067	Standard	GSM2420479_iWAT_F1_LFD_control_4	NFD
Adipose tissue	GSE91067	Standard	GSM2420480_iWAT_F1_LFD_control_5	NFD
Adipose tissue	GSE91067	Standard	GSM2420481_iWAT_F1_LFD_rosi_1	NFD
Adipose tissue	GSE91067	HFD	GSM2420436_eWAT_B6_HFD_control_1	LC_HFD
Adipose tissue	GSE91067	HFD	GSM2420437_eWAT_B6_HFD_control_2	LC_HFD
Adipose tissue	GSE91067	HFD	GSM2420438_eWAT_B6_HFD_control_3	LC_HFD
Adipose tissue	GSE91067	HFD	GSM2420439_eWAT_B6_HFD_control_4	LC_HFD
Adipose tissue	GSE91067	HFD	GSM2420448_iWAT_B6_HFD_control_1	LC_HFD
Adipose tissue	GSE91067	HFD	GSM2420449_iWAT_B6_HFD_control_2	LC_HFD
Adipose tissue	GSE91067	HFD	GSM2420450_iWAT_B6_HFD_control_3	LC_HFD
Adipose tissue	GSE91067	HFD	GSM2420451_iWAT_B6_HFD_control_4	LC_HFD
Adipose tissue	GSE91067	HFD	GSM2420460_iWAT_129_HFD_control_1	LC_HFD
Adipose tissue	GSE91067	HFD	GSM2420461_iWAT_129_HFD_control_2	LC_HFD
Adipose tissue	GSE91067	HFD	GSM2420462_iWAT_129_HFD_control_3	LC_HFD
Adipose tissue	GSE91067	HFD	GSM2420463_iWAT_129_HFD_control_4	LC_HFD
Adipose tissue	GSE91067	HFD	GSM2420472_eWAT_129_HFD_control_1	LC_HFD
Adipose tissue	GSE91067	HFD	GSM2420473_eWAT_129_HFD_control_2	LC_HFD
Adipose tissue	GSE91067	HFD	GSM2420474_eWAT_129_HFD_control_3	LC_HFD
Adipose tissue	GSE91067	HFD	GSM2420475_eWAT_129_HFD_control_4	LC_HFD
